# GlypNirO: An automated workflow for quantitative *N*- and *O*-linked glycoproteomic data analysis

**DOI:** 10.1101/2020.06.15.153528

**Authors:** Toan K. Phung, Cassandra L. Pegg, Benjamin L. Schulz

## Abstract

Mass spectrometry glycoproteomics is rapidly maturing, allowing unprecedented insights into the diversity and functions of protein glycosylation. However, quantitative glycoproteomics remains challenging. We developed GlypNirO, an automated software pipeline which integrates the complementary outputs of Byonic and Proteome Discoverer to allow high-throughput automated quantitative glycoproteomic data analysis. The output of GlypNirO is clearly structured, allowing manual interrogation, and is also appropriate for input into diverse statistical workflows. We used GlypNirO to analyse a published plasma glycoproteome dataset and identified changes in site-specific *N*- and *O*-glycosylation occupancy and structure associated with hepatocellular carcinoma as putative biomarkers of disease.
