## Supplementary Tables S1-42 for "GlypNirO: An automated workflow for quantitative *N*- and *O*-linked glycoproteomic data analysis": Supplementary Table S41 N-linked Glycan Database.xlsx

### Sheet: Supplementary Table S41
N-linked Glycan Database
HexNAc(1)
HexNAc(2)
HexNAc(2)Hex(1)
HexNAc(2)Hex(2)
HexNAc(1)Fuc(1)
HexNAc(2)Fuc(1)
HexNAc(2)Hex(1)Fuc(1)
HexNAc(2)Hex(2)Fuc(1)
HexNAc(2)Hex(3)
HexNAc(2)Hex(3)Fuc(1)
HexNAc(2)Hex(4)
HexNAc(3)Hex(3)
HexNAc(2)Hex(4)Fuc(1)
HexNAc(2)Hex(5)
HexNAc(3)Hex(3)Fuc(1)
HexNAc(3)Hex(4)
HexNAc(4)Hex(3)
HexNAc(2)Hex(5)Fuc(1)
HexNAc(2)Hex(6)
HexNAc(3)Hex(4)Fuc(1)
HexNAc(3)Hex(5)
HexNAc(4)Hex(3)Fuc(1)
HexNAc(4)Hex(4)
HexNAc(5)Hex(3)
HexNAc(2)Hex(7)
HexNAc(3)Hex(4)NeuAc(1)
HexNAc(3)Hex(5)Fuc(1)
HexNAc(3)Hex(6)
HexNAc(4)Hex(3)NeuAc(1)
HexNAc(4)Hex(4)Fuc(1)
HexNAc(4)Hex(5)
HexNAc(5)Hex(3)Fuc(1)
HexNAc(5)Hex(4)
HexNAc(3)Hex(4)Fuc(1)NeuAc(1)
HexNAc(2)Hex(8)
HexNAc(6)Hex(3)
HexNAc(3)Hex(5)NeuAc(1)
HexNAc(3)Hex(6)Fuc(1)
HexNAc(4)Hex(4)NeuAc(1)
HexNAc(4)Hex(5)Fuc(1)
HexNAc(4)Hex(6)
HexNAc(5)Hex(4)Fuc(1)
HexNAc(5)Hex(5)
HexNAc(6)Hex(3)Fuc(1)
HexNAc(2)Hex(9)
HexNAc(6)Hex(4)
HexNAc(3)Hex(6)NeuAc(1)
HexNAc(4)Hex(4)Fuc(1)NeuAc(1)
HexNAc(7)Hex(3)
HexNAc(4)Hex(5)NeuAc(1)
HexNAc(4)Hex(6)Fuc(1)
HexNAc(5)Hex(3)Fuc(1)NeuAc(1)
HexNAc(4)Hex(7)
HexNAc(5)Hex(4)NeuAc(1)
HexNAc(5)Hex(5)Fuc(1)
HexNAc(5)Hex(6)
HexNAc(6)Hex(4)Fuc(1)
HexNAc(3)Hex(6)Fuc(1)NeuAc(1)
HexNAc(2)Hex(10)
HexNAc(6)Hex(5)
HexNAc(7)Hex(3)Fuc(1)
HexNAc(4)Hex(5)Fuc(1)NeuAc(1)
HexNAc(7)Hex(4)
HexNAc(4)Hex(6)NeuAc(1)
HexNAc(4)Hex(7)Fuc(1)
HexNAc(5)Hex(4)Fuc(1)NeuAc(1)
HexNAc(8)Hex(3)
HexNAc(5)Hex(5)NeuAc(1)
HexNAc(5)Hex(6)Fuc(1)
HexNAc(6)Hex(3)Fuc(1)NeuAc(1)
HexNAc(5)Hex(7)
HexNAc(6)Hex(4)NeuAc(1)
HexNAc(6)Hex(5)Fuc(1)
HexNAc(2)Hex(11)
HexNAc(6)Hex(6)
HexNAc(4)Hex(5)NeuAc(2)
HexNAc(7)Hex(4)Fuc(1)
HexNAc(4)Hex(6)Fuc(1)NeuAc(1)
HexNAc(4)Hex(7)NeuAc(1)
HexNAc(5)Hex(4)NeuAc(2)
HexNAc(8)Hex(3)Fuc(1)
HexNAc(5)Hex(5)Fuc(1)NeuAc(1)
HexNAc(8)Hex(4)
HexNAc(5)Hex(6)NeuAc(1)
HexNAc(5)Hex(7)Fuc(1)
HexNAc(5)Hex(8)
HexNAc(9)Hex(3)
HexNAc(6)Hex(6)Fuc(1)
HexNAc(2)Hex(12)
HexNAc(4)Hex(5)Fuc(1)NeuAc(2)
HexNAc(6)Hex(7)
HexNAc(5)Hex(4)Fuc(1)NeuAc(2)
HexNAc(7)Hex(6)
HexNAc(5)Hex(5)NeuAc(2)
HexNAc(5)Hex(6)Fuc(1)NeuAc(1)
HexNAc(6)Hex(3)Fuc(1)NeuAc(2)
HexNAc(8)Hex(5)
HexNAc(5)Hex(8)Fuc(1)
HexNAc(9)Hex(3)Fuc(1)
HexNAc(9)Hex(4)
HexNAc(6)Hex(7)Fuc(1)
HexNAc(7)Hex(6)Fuc(1)
HexNAc(5)Hex(5)Fuc(1)NeuAc(2)
HexNAc(7)Hex(7)
HexNAc(5)Hex(6)NeuAc(2)
HexNAc(8)Hex(5)Fuc(1)
HexNAc(5)Hex(7)Fuc(1)NeuAc(1)
HexNAc(8)Hex(6)
HexNAc(5)Hex(9)Fuc(1)
HexNAc(9)Hex(4)Fuc(1)
HexNAc(6)Hex(7)NeuAc(1)
HexNAc(6)Hex(9)
HexNAc(7)Hex(7)Fuc(1)
HexNAc(5)Hex(6)Fuc(1)NeuAc(2)
HexNAc(7)Hex(8)
HexNAc(8)Hex(7)
HexNAc(6)Hex(6)NeuAc(1)
HexNAc(6)Hex(6)NeuAc(2)
HexNAc(6)Hex(7)Fuc(1)NeuAc(1)
HexNAc(9)Hex(6)
HexNAc(6)Hex(8)NeuAc(1)
HexNAc(5)Hex(6)NeuAc(3)
HexNAc(7)Hex(8)Fuc(1)
HexNAc(5)Hex(7)Fuc(1)NeuAc(2)
HexNAc(6)Hex(6)Fuc(1)NeuAc(2)
HexNAc(6)Hex(6)Fuc(1)NeuAc(1)
HexNAc(8)Hex(8)
HexNAc(6)Hex(7)NeuAc(2)
HexNAc(9)Hex(6)Fuc(1)
HexNAc(6)Hex(8)Fuc(1)NeuAc(1)
HexNAc(5)Hex(6)Fuc(1)NeuAc(3)
HexNAc(7)Hex(8)NeuAc(1)
HexNAc(6)Hex(5)Fuc(1)NeuAc(2)
HexNAc(6)Hex(5)Fuc(1)NeuAc(1)
HexNAc(6)Hex(5)Fuc(1)NeuAc(3)
HexNAc(8)Hex(8)Fuc(1)
HexNAc(6)Hex(7)Fuc(1)NeuAc(2)
HexNAc(8)Hex(9)
HexNAc(6)Hex(11)Fuc(1)
HexNAc(10)Hex(7)
HexNAc(6)Hex(6)Fuc(1)NeuAc(3)
HexNAc(6)Hex(7)NeuAc(3)
HexNAc(8)Hex(9)Fuc(1)
HexNAc(6)Hex(10)Fuc(1)NeuAc(1)
HexNAc(7)Hex(7)Fuc(1)NeuAc(2)
HexNAc(6)Hex(7)Fuc(1)NeuAc(3)
HexNAc(6)Hex(9)Fuc(1)NeuAc(2)
HexNAc(9)Hex(9)Fuc(1)
HexNAc(7)Hex(8)Fuc(1)NeuAc(1)
HexNAc(7)Hex(8)Fuc(1)NeuAc(2)
HexNAc(9)Hex(10)
HexNAc(6)Hex(7)NeuAc(4)
HexNAc(7)Hex(7)Fuc(1)NeuAc(3)
HexNAc(9)Hex(10)Fuc(1)
HexNAc(6)Hex(7)Fuc(1)NeuAc(4)
HexNAc(7)Hex(6)Fuc(1)NeuAc(4)
HexNAc(7)Hex(8)Fuc(1)NeuAc(3)
HexNAc(10)Hex(10)Fuc(1)
HexNAc(7)Hex(7)Fuc(1)NeuAc(4)
HexNAc(7)Hex(8)Fuc(1)NeuAc(4)
HexNAc(8)Hex(9)Fuc(1)NeuAc(3)
HexNAc(11)Hex(11)NeuAc(1)
HexNAc(8)Hex(9)Fuc(1)NeuAc(4)
HexNAc(9)Hex(10)Fuc(1)NeuAc(4)
