## Supplementary Tables S1-42 for "GlypNirO: An automated workflow for quantitative *N*- and *O*-linked glycoproteomic data analysis": Supplementary Table S42 O-linked Glycan Database.xlsx

### Sheet: Supplementary Table S42
O-glycan Glycan Database
HexNAc(1)
HexNAc(1)Hex(1)
HexNAc(2)
HexNAc(1)Hex(1)Fuc(1)
HexNAc(2)Hex(1)
HexNAc(3)
HexNAc(1)Hex(1)NeuAc(1)
HexNAc(2)Hex(1)Fuc(1)
HexNAc(2)Hex(2)
HexNAc(3)Fuc(1)
HexNAc(3)Hex(1)
HexNAc(1)Hex(1)Fuc(1)NeuAc(1)
HexNAc(2)Hex(1)NeuAc(1)
HexNAc(2)Hex(2)Fuc(1)
HexNAc(2)Hex(3)
HexNAc(3)Hex(1)Fuc(1)
HexNAc(3)Hex(2)
HexNAc(1)Hex(1)NeuAc(2)
HexNAc(4)Hex(1)
HexNAc(2)Hex(1)Fuc(1)NeuAc(1)
HexNAc(2)Hex(2)NeuAc(1)
HexNAc(2)Hex(3)Fuc(1)
HexNAc(3)Hex(1)NeuAc(1)
HexNAc(3)Hex(2)Fuc(1)
HexNAc(3)Hex(3)
HexNAc(4)Hex(1)Fuc(1)
HexNAc(4)Hex(2)
HexNAc(2)Hex(1)NeuAc(2)
HexNAc(2)Hex(2)Fuc(1)NeuAc(1)
HexNAc(2)Hex(3)NeuAc(1)
HexNAc(3)Hex(1)Fuc(1)NeuAc(1)
HexNAc(3)Hex(2)NeuAc(1)
HexNAc(1)Hex(1)NeuAc(3)
HexNAc(3)Hex(3)Fuc(1)
HexNAc(2)Hex(2)NeuAc(2)
HexNAc(3)Hex(2)Fuc(1)NeuAc(1)
HexNAc(3)Hex(3)NeuAc(1)
HexNAc(4)Hex(3)Fuc(1)
HexNAc(2)Hex(2)Fuc(1)NeuAc(2)
HexNAc(4)Hex(4)
HexNAc(5)Hex(3)
HexNAc(3)Hex(2)NeuAc(2)
HexNAc(3)Hex(3)Fuc(1)NeuAc(1)
HexNAc(3)Hex(3)NeuAc(2)
HexNAc(3)Hex(3)Fuc(1)NeuAc(2)
HexNAc(5)Hex(5)
HexNAc(6)Hex(3)Fuc(1)
HexNAc(6)Hex(4)
HexNAc(5)Hex(3)Fuc(1)NeuAc(1)
